# Host control and regulation of human anellovirus persistence

**DOI:** 10.64898/2026.11.05.764726

**Authors:** Jacob C. Gutierrez, Thahmina A. Ali, C. Cole Honeycutt, Jun Hao Neo, Konstantin Helmsauer, Sherry S. Nyeo, Ann Le, Allison J. Vela, Laura C. Kida, Austin A. Varela, Rico C. Ardy, Eli Metzner, Jacob C. Ulirsch, Ryan S. Dhindsa, Petko P. Fiziev, Rayan Chikhi, Thomas M. Norman, Kushal K. Dey, Caleb A. Lareau

## Abstract

Anelloviruses are the most abundant and diverse eukaryotic viruses known to infect humans and can persist throughout our lifetimes. Despite their ubiquity, the host factors governing their physiologic distribution and abundance remain poorly understood. Here, we construct a viral pangenome of 2,023 strains to quantify anellovirus DNA in >1.1 million participants spanning three genetic biobanks. Genome-wide association studies identify 121 loci linked to viral persistence, predominantly via immune regulation by NF-κB signaling. Further, we associate variable anellovirus detection with conditions characterized by immune dysfunction, including lymphoid malignancies. By screening 3.2 petabases of human single-cell sequencing data, we identify myeloid progenitors in the bone marrow as a prominent site of anellovirus transcription in vivo. Finally, Perturb-seq of anellovirus proteins reveals that anellovirus ORF2, particularly from Alphatorquevirus, attenuates TNF-α-induced NF-κB signaling, connecting host genetic variation, cellular context, and viral immunomodulation to characterize the persistence of the eukaryotic human virome’s most abundant component.
