## Supplemental Table 1 for "Host control and regulation of human anellovirus persistence"

### Sheet: a | GWAS thresholds
trait	definition	n_cases	n_controls	n_independent_loci	Notes
T1	reads>=1 vs ==0	33663	415577	26	Main phenotype used throughout the paper
T2	reads>=2 vs ==0 (0<reads<2 excluded)	18402	447537	8
T3	reads>=3 vs ==0 (0<reads<3 excluded)	11009	447537	1
T5	reads>=5 vs ==0 (0<reads<5 excluded)	6277	447537	1
T10	reads>=10 vs ==0 (0<reads<10 excluded)	3303	447537	1
T2b	reads >=2 vs <2	9760	439480	1
T3b	reads >=3 vs <3	5334	443906	1
T5b	reads >=5 vs <5	3249	445991	1
T10b	reads >=10 vs <10	1991	447249	2
Note:	EUR ancestry, UKB only

### Sheet: b | GWAS cohorts
biobank	ancestry	n_total	n_cases	n_controls
AGD	AFR	27346	10609	16737
AGD	EUR	186954	42523	144431
AoU	AFR	74849	27220	47629
AoU	AMR	70702	13320	57382
AoU	EAS	8577	3426	5151
AoU	EUR	198823	24025	174798
AoU	MID	1342	329	1013
AoU	SAS	4885	1006	3879
UKB	ADMIX	2776	362	2414
UKB	AFR	7459	2728	4731
UKB	EAS	1464	624	840
UKB	EUR	449240	33663	415577
UKB	SAS	9200	2004	7196

### Sheet: c | Index variants
Chr	Pos	Index SNP	rsID	Pval	Notable genes	Callout in Fig. 2a
6	32707868	6_32707868_G_A	rs17219281	2.35e-237	HLA-DQA1, HLA-DQB1, HLA-DQA2, HLA-DQB2	HLA
1	173417743	1_173417743_T_C	rs11811598	1.16e-64	PRDX6, TNFSF4	PRDX6
17	47732456	17_47732456_G_A	rs11650451	1.24e-49	TBKBP1, TBX21	TBKBP1
12	7063032	12_7063032_G_A	rs12146727	6.77e-42	C1S, C1R	C1S,C1R
9	114862519	9_114862519_C_T	rs35097049	2.6e-38	TNFSF8, TNFSF15	TNFSF8
12	891019	12_891019_A_G	rs7309927	2.01e-34	WNK1
7	37342861	7_37342861_T_G	rs60600003	1.33e-33	ELMO1	ELMO1
2	60841032	2_60841032_C_T	rs1432296	2.65e-32	REL	REL (NFKB)
12	56648317	12_56648317_T_C	rs61939893	8.71e-31	ATP5F1B	ATP5F1B
1	45393660	1_45393660_G_A	rs7536135	8.83e-30	PRDX1	PRDX1
2	111429464	2_111429464_A_G	rs1045267	1.82e-29	ANAPC1	ANAPC1
6	137680924	6_137680924_G_A	rs77027760	3.01e-27	TNFAIP3	TNFAIP3
3	71510063	3_71510063_C_A	rs112743340	3.32e-26	FOXP1	FOXP1
1	207575843	1_207575843_G_A	rs12757487	6.1e-26	CR1, CR2	CR1,CR2
8	10691348	8_10691348_T_G	rs10097570	1.07e-25	SOX7	SOX7
1	23906661	1_23906661_C_T	rs28695556	8.93e-25	CNR2	CNR2
19	7350159	19_7350159_G_A	rs62111672	1.43e-24	INSR	INSR
15	79966817	15_79966817_AGCAGGAAG_A	rs147934515	9.68e-24	BCL2A1	BCL2A1
2	43132926	2_43132926_A_T	rs28498283	1.28e-23	ZFP36L2
4	40185976	4_40185976_A_G	rs1397934	4.17e-23	RHOH	RHOH
1	1217733	1_1217733_G_A	rs12036216	4.89e-23	TNFRSF18, TNFRSF4	TNFRSF18
7	20413105	7_20413105_G_A	rs4141320	1.27e-22	ITGB8	ITGB8
1	175026416	1_175026416_TTAA_T	rs201273739	2.32e-21
8	16155085	8_16155085_G_A	rs41341748	5.06e-19	MSR1
11	128523918	11_128523918_C_CA	rs397745696	1.42e-18	ETS1
22	30133466	22_30133466_C_CAT	rs60408642	2.52e-18	LIF	LIF
22	41359101	22_41359101_A_G	rs5751084	2.14e-17	TOB2	TOB2
12	111494996	12_111494996_C_T	rs7137828	3.71e-17	SH2B3	SH2B3
3	188399291	3_188399291_C_G	rs6790260	4.3e-17
16	28986790	16_28986790_T_A	rs4788115	1.73e-16	CD19, LAT, NFATC2IP	CD19,LAT
16	85981541	16_85981541_C_A	rs1915035	1.89e-16	IRF8
14	72717392	14_72717392_C_G	rs10149272	1.09e-15	DPF3	DPF3
11	118883940	11_118883940_C_G	rs10892307	1.14e-15	CXCR5	CXCR5
15	90743259	15_90743259_G_A	rs146618005	1.23e-15
1	24970693	1_24970693_G_A	rs11249215	1.44e-15	RUNX3
2	8326356	2_8326356_C_G	rs10210006	1.05e-14
5	96787963	5_96787963_G_T	rs151964	4.1e-14	ERAP1, ERAP2	ERAP1
3	121626247	3_121626247_G_T	rs3772128	5.31e-14	HCLS1
8	129591389	8_129591389_C_T	rs10107630	6.66e-14	GSDMC	GSDMC
4	2816638	4_2816638_C_G	rs1784149	1.18e-13	SH3BP2, TNIP2	SH3BP2
1	169697730	1_169697730_C_A	rs4987354	1.38e-13	SELL, SELP, SELE
2	191105394	2_191105394_C_G	rs7582694	1.8e-13	STAT1, STAT4	STAT1
17	83081358	17_83081358_A_C	rs79964142	1.81e-13	METRNL
11	35208126	11_35208126_T_C	rs1467558	2.08e-13	CD44	CD44
3	101942612	3_101942612_C_A	rs74482986	2.32e-13	NFKBIZ	NFKBIZ
1	27925387	1_27925387_T_A	rs4908375	2.92e-13	THEMIS2, SMPDL3B
6	90268442	6_90268442_C_T	rs62408234	2.98e-13	BACH2
16	79267926	16_79267926_C_G	rs75506577	3.04e-13	MAF
2	105782684	2_105782684_T_TA	rs34712037	3.44e-13
4	108081403	4_108081403_C_T	rs3819199	3.72e-13	LEF1	LEF1
6	154841029	6_154841029_T_C	rs12201149	4.81e-13
11	76581529	11_76581529_A_T	rs7126418	5.81e-13	LRRC32
7	50218638	7_50218638_G_A	rs1870027	1.46e-12	IKZF1
6	170273934	6_170273934_T_C	rs9460100	5.68e-12	DLL1	DLL1
10	88991759	10_88991759_C_T	rs1324551	5.71e-12	FAS	FAS
3	108820804	3_108820804_T_C	rs1449353	7.08e-12	TRAT1
9	88789813	9_88789813_T_C	rs9410206	7.77e-12
19	58519213	19_58519213_G_T	rs11670864	1.51e-11	TRIM28
10	61963136	10_61963136_C_T	rs4245595	2.34e-11	ARID5B
9	21970428	9_21970428_A_G	rs2518719	2.72e-11
5	158764760	5_158764760_A_G	rs11740542	3.02e-11	EBF1
1	84954264	1_84954264_T_C	rs597630	5.63e-11	MCOLN2
5	134181010	5_134181010_C_T	rs13356871	7.37e-11	TCF7	TCF7
10	71749034	10_71749034_T_C	rs748113	1.25e-10	VSIR
1	198710886	1_198710886_G_A	rs12733073	1.68e-10	PTPRC
4	76057149	4_76057149_G_C	rs7688312	1.86e-10	CXCL9, CXCL10, CXCL11
9	133953784	9_133953784_T_C	rs16767	2.04e-10	VAV2
1	100658387	1_100658387_T_G	rs1610387	2.42e-10	VCAM1
8	60906405	8_60906405_T_C	rs4738844	2.46e-10
10	79286508	10_79286508_T_C	rs1250567	3.27e-10	ZMIZ1
4	26882437	4_26882437_A_ATTTC	rs56199029	3.67e-10	STIM2
10	8423240	10_8423240_G_C	rs2485713	3.95e-10
20	64080700	20_64080700_T_C	rs8121509	4.2e-10
1	235016961	1_235016961_TA_T	rs35297379	5.21e-10
3	141576029	3_141576029_G_A	rs13062809	5.35e-10	RASA2
3	125258456	3_125258456_A_G	rs6438888	6.23e-10
1	113761186	1_113761186_C_A	rs6679677	7.48e-10	PTPN22
15	50140001	15_50140001_C_CT	rs34734714	8.95e-10
19	19529715	19_19529715_T_C	rs4808967	1.08e-09
19	35165280	19_35165280_G_A	rs1688008	1.1e-09
19	45001919	19_45001919_C_A	rs35194062	1.11e-09	RELB
1	160611607	1_160611607_A_T	rs1394078	1.11e-09	SLAMF1, CD84, CD48, SLAMF6
17	39782412	17_39782412_AAC_A	rs58566623	1.14e-09	IKZF3
16	11095760	16_11095760_C_T	rs35099084	1.67e-09	CLEC16A
1	116524285	1_116524285_A_G	rs1414275	1.78e-09	CD58
2	100143710	2_100143710_T_C	rs11123811	1.96e-09	AFF3
1	3402680	1_3402680_G_A	rs78946683	2.23e-09
5	1282299	5_1282299_G_A	rs7725218	2.71e-09	TERT	TERT
5	88814521	5_88814521_A_G	rs165945	2.72e-09	MEF2C
12	89277323	12_89277323_G_A	rs36040074	2.89e-09	DUSP6
7	74868486	7_74868486_C_T	rs1554424852	3.13e-09	NCF1
4	122160889	4_122160889_GA_G	rs148810863	3.28e-09
11	94136949	11_94136949_T_C	rs7105544	4.3e-09	PANX1
11	44595489	11_44595489_TA_T	rs57440883	5.06e-09	CD82
19	10352442	19_10352442_G_C	rs34536443	6.27e-09	TYK2, ICAM1, ICAM3
15	69749354	15_69749354_T_C	rs7177657	6.56e-09
22	39344073	22_39344073_G_A	rs137687	6.76e-09	TAB1
22	36148681	22_36148681_A_G	rs132641	7.99e-09	APOL3
2	136155564	2_136155564_A_G	rs62160909	8.61e-09	CXCR4
1	90933398	1_90933398_T_A	rs549352	8.83e-09
13	50793353	13_50793353_C_G	rs7320482	8.97e-09
2	48153579	2_48153579_A_G	rs12475492	1.15e-08
8	59245789	8_59245789_T_A	rs10091892	1.17e-08
4	83240767	4_83240767_C_CT	rs5859867	1.25e-08	HPSE
1	7967770	1_7967770_A_C	rs12740409	1.34e-08	TNFRSF9
8	102568299	8_102568299_A_C	rs2511737	1.39e-08	KLF10
4	86968285	4_86968285_G_T	rs17012216	1.44e-08
11	14338889	11_14338889_G_A	rs2970332	1.5e-08	RRAS2
2	118938984	2_118938984_A_G	rs930397	1.52e-08	MARCO
17	63909628	17_63909628_A_G	rs2070680	1.68e-08	CD79B, ICAM2, SMARCD2
6	111841988	6_111841988_AAC_A	rs35832854	1.79e-08	FYN
14	29844872	14_29844872_G_A	rs11847351	1.88e-08
10	22208580	10_22208580_G_T	rs838760	1.9e-08
10	99523573	10_99523573_C_A	rs10748781	1.91e-08	NKX2-3
6	16709722	6_16709722_T_A	rs4716089	2.19e-08
17	7337072	17_7337072_C_T	rs61759532	2.27e-08
6	106112560	6_106112560_G_A	rs9320149	3.11e-08	PRDM1, ATG5
5	160899349	5_160899349_T_C	rs369448623	3.43e-08
11	102589693	11_102589693_C_G	rs1711401	3.66e-08
16	89722360	16_89722360_T_A	rs116853582	3.99e-08
16	8965384	16_8965384_T_A	rs111792818	4.85e-08	USP7
