## Supplemental Table 4 for "Host control and regulation of human anellovirus persistence"

### Sheet: Sheet1
rank	accession	Logan_anellovis_score	sample_name	instrument	tissue_class	center_name
1	SRR25778809	14735.1	GSM7744205	Illumina NovaSeq 6000	Bone Marrow	CANCER RESEARCH UK MANCHESTER INSTITUTE
2	SRR25778810	7975.56	GSM7744205	Illumina NovaSeq 6000	Bone Marrow	CANCER RESEARCH UK MANCHESTER INSTITUTE
3	SRR30712616	4255.95	GSM8523016	Illumina NovaSeq X Plus	Bone Marrow	RUSH UNIVERSITY MEDICAL CENTER
4	SRR29763200	4083.13	GSM8388916	Illumina NovaSeq 6000	Bone Marrow	PEKING UNIVERSITY
5	SRR35267332	2555.52	mm00263_bl	PromethION	Bone Marrow	UNIVERSITY OF OXFORD
6	SRR18110075	2235.04	AITL-DLBCL-2	Illumina NovaSeq 6000	Bone Marrow	SUN YAT-SEN UNIVERSITY
7	SRR18110088	2159.74	AITL-Anti-CD30-2	Illumina NovaSeq 6000	Bone Marrow	SUN YAT-SEN UNIVERSITY
8	SRR18110087	2146.47	PTCL-NOS-3	Illumina NovaSeq 6000	Bone Marrow	SUN YAT-SEN UNIVERSITY
9	SRR25778826	1982.64	GSM7744197	Illumina NovaSeq 6000	Bone Marrow	CANCER RESEARCH UK MANCHESTER INSTITUTE
10	SRR31135585	1822.21	T4_Lane_6_R	Illumina NovaSeq 6000	Blood	UNIVERSITY HOSPITAL LEIPZIG
11	SRR28842680	1644.45	M3	Illumina NovaSeq 6000	Bone Marrow	UNIVERSITY OF CALIFORNIA, SAN FRANCISCO
12	SRR28842616	1352.14	M36	Illumina NovaSeq 6000	Bone Marrow	UNIVERSITY OF CALIFORNIA, SAN FRANCISCO
13	SRR28842648	1138.51	M65	Illumina NovaSeq 6000	Blood	UNIVERSITY OF CALIFORNIA, SAN FRANCISCO
14	SRR28842649	1045.82	M64	Illumina NovaSeq 6000	Bone Marrow	UNIVERSITY OF CALIFORNIA, SAN FRANCISCO
15	SRR31135632	959.141	T1_Lane_6_R	Illumina NovaSeq 6000	Blood	UNIVERSITY HOSPITAL LEIPZIG
16	SRR28824739	823.89	T59	Illumina NovaSeq 6000	Bone Marrow	UNIVERSITY OF CALIFORNIA, SAN FRANCISCO
17	SRR18110077	695.474	AITL-Chidamide-1	Illumina NovaSeq 6000	Bone Marrow	SUN YAT-SEN UNIVERSITY
18	SRR22547993	683.468	GSM6793459	NextSeq 2000	Blood	GEO
19	SRR22547992	672.828	GSM6793459	NextSeq 2000	Blood	GEO
20	SRR22547994	644.473	GSM6793459	NextSeq 2000	Blood	GEO
21	ERR7425192	548.347	SAMEA11305872	Illumina NovaSeq 6000	Bone Marrow	Center for Omics Sciences at the IRCCS Ospedale San Raffaele, Milano, Italy
22	SRR26793826	491.267	GSM7892430	Illumina NovaSeq 6000	Bone Marrow	HEMATOLOGY BRANCH, NHLBI, NATIONAL INSTITUTES OF HEALTH
23	ERR7425196	488.497	SAMEA11305876	Illumina NovaSeq 6000	Bone Marrow	Center for Omics Sciences at the IRCCS Ospedale San Raffaele, Milano, Italy
24	SRR25778825	487.808	GSM7744197	Illumina NovaSeq 6000	Bone Marrow	CANCER RESEARCH UK MANCHESTER INSTITUTE
25	SRR24474452	471.672	GSM7308380	NextSeq 2000	Blood	LINEBERGER COMPREHENSIVE CANCER CENTER, UNIVERSITY OF NORTH CAROLINA AT CHAPEL HILL
26	SRR24503305	433.69	P009_1	Illumina NovaSeq 6000	Other	ST. JUDE CHILDREN'S RESEARCH HOSPITAL
27	SRR33536674	377.03	GSM8980137	Illumina NovaSeq X	Other	MICROBIOLOGY, IMMUNOLOGY AND TROPICAL MEDICINE, GEORGE WASHINGTON UNIVERSITY
28	SRR23083633	357.273	Human 2	Illumina HiScanSQ	Blood	TONGJI HOSPITAL OF TONGJI MEDICAL COLLEGE OF HUAZHONG UNIVERSITY OF SCIENCE AND TECHNOLOGY
29	SRR26793827	326.863	GSM7892430	Illumina NovaSeq 6000	Bone Marrow	HEMATOLOGY BRANCH, NHLBI, NATIONAL INSTITUTES OF HEALTH
30	SRR26793750	326.554	GSM7892397	Illumina NovaSeq 6000	Bone Marrow	HEMATOLOGY BRANCH, NHLBI, NATIONAL INSTITUTES OF HEALTH
31	SRR26793825	322.153	GSM7892430	Illumina NovaSeq 6000	Bone Marrow	HEMATOLOGY BRANCH, NHLBI, NATIONAL INSTITUTES OF HEALTH
32	SRR28842653	302.692	M62	Illumina NovaSeq 6000	Bone Marrow	UNIVERSITY OF CALIFORNIA, SAN FRANCISCO
33	SRR25602289	296.011	GSM7702926	Illumina NovaSeq 6000	Other	DEPARTMENT OF CRITICAL CARE MEDICINE, PEKING UNION MEDICAL COLLEGE HOSPITAL, PEKING UNION MEDICAL COLLEGE, CHINESE ACADEMY OF MEDICAL SCIENCE
34	SRR26793824	281.381	GSM7892430	Illumina NovaSeq 6000	Bone Marrow	HEMATOLOGY BRANCH, NHLBI, NATIONAL INSTITUTES OF HEALTH
35	SRR16295986	279.18	patient D	Illumina NovaSeq 6000	Bone Marrow	GENERAL HOSPITAL, TIANJIN MEDICAL UNIVERSITY
36	SRR18110076	275.779	AITL-DLBCL-1	Illumina NovaSeq 6000	Bone Marrow	SUN YAT-SEN UNIVERSITY
37	SRR26793744	257.294	GSM7892397	Illumina NovaSeq 6000	Bone Marrow	HEMATOLOGY BRANCH, NHLBI, NATIONAL INSTITUTES OF HEALTH
38	SRR14199783	252.041	S294_1	DNBSEQ-G400	Other	SAARLAND UNIVERSITY
39	SRR26793748	250.359	GSM7892397	Illumina NovaSeq 6000	Bone Marrow	HEMATOLOGY BRANCH, NHLBI, NATIONAL INSTITUTES OF HEALTH
40	SRR24847967	242.015	GSM7459085	Illumina NovaSeq 6000	Bone Marrow	DEPARTMENT FOR HEMATOLOGY, CELL THERAPY AND HEMOSTASEOLOGY, UNIVERSITY HOSPITAL LEIPZIG
41	SRR18110079	232.837	AITL-Anti-CD30-3	Illumina NovaSeq 6000	Bone Marrow	SUN YAT-SEN UNIVERSITY
42	SRR29763196	228.161	GSM8388920	Illumina NovaSeq 6000	Bone Marrow	PEKING UNIVERSITY
43	SRR30000755	227.074	GSM8422425	Illumina HiSeq 4000	Blood	HUIPING LIU, PHARMACOLOGY, NORTHWESTERN UNIVERSITY
44	SRR22212606	222.512	patient_3	Illumina NovaSeq 6000	Bone Marrow	TIANJIN MEDICAL UNIVERSITY GENERAL HOSPITAL
45	SRR30000753	219.205	GSM8422425	Illumina HiSeq 4000	Blood	HUIPING LIU, PHARMACOLOGY, NORTHWESTERN UNIVERSITY
46	SRR31135728	216.9	T5_Lane_6_R	Illumina NovaSeq 6000	Blood	UNIVERSITY HOSPITAL LEIPZIG
47	SRR25602294	214.597	GSM7702921	Illumina NovaSeq 6000	Other	DEPARTMENT OF CRITICAL CARE MEDICINE, PEKING UNION MEDICAL COLLEGE HOSPITAL, PEKING UNION MEDICAL COLLEGE, CHINESE ACADEMY OF MEDICAL SCIENCE
48	SRR28984019	210.98	GSM8260001	DNBSEQ-T7	Other	ZHONGSHAN PEOPLE'S HOSPITAL
49	SRR30712612	208.487	GSM8523020	Illumina NovaSeq X Plus	Bone Marrow	RUSH UNIVERSITY MEDICAL CENTER
50	SRR30000757	206.781	GSM8422425	Illumina HiSeq 4000	Blood	HUIPING LIU, PHARMACOLOGY, NORTHWESTERN UNIVERSITY
51	SRR29763198	204.326	GSM8388918	Illumina NovaSeq 6000	Bone Marrow	PEKING UNIVERSITY
52	SRR26793823	188.997	GSM7892430	Illumina NovaSeq 6000	Bone Marrow	HEMATOLOGY BRANCH, NHLBI, NATIONAL INSTITUTES OF HEALTH
53	SRR33876522	185.352	12	Illumina NovaSeq 6000	Blood	FUJIAN MEDICAL UNIVERSITY, CHINA
54	SRR26793779	184.026	GSM7892387	Illumina NovaSeq 6000	Bone Marrow	HEMATOLOGY BRANCH, NHLBI, NATIONAL INSTITUTES OF HEALTH
55	SRR27150986	181.112	GSM7962024	Illumina NovaSeq 6000	Bone Marrow	U976, INSERM
56	SRR25468545	178.725	GSM7670480	Illumina NovaSeq 6000	Bone Marrow	THE UNIVERSITY OF TEXAS AT MD ANDERSON CANCER CENT
57	SRR26793775	178.666	GSM7892387	Illumina NovaSeq 6000	Bone Marrow	HEMATOLOGY BRANCH, NHLBI, NATIONAL INSTITUTES OF HEALTH
58	SRR25778799	176.576	GSM7744210	Illumina NovaSeq 6000	Bone Marrow	CANCER RESEARCH UK MANCHESTER INSTITUTE
59	SRR27432792	175.301	PT2_scRNA	NextSeq 500	Other	TIANJIN MEDICAL UNIVERSITY GENERAL HOSPITAL
60	SRR25778795	171.747	GSM7744212	Illumina NovaSeq 6000	Bone Marrow	CANCER RESEARCH UK MANCHESTER INSTITUTE
61	SRR24503408	171.227	P003_0	Illumina NovaSeq 6000	Other	ST. JUDE CHILDREN'S RESEARCH HOSPITAL
62	SRR25778796	167.322	GSM7744212	Illumina NovaSeq 6000	Bone Marrow	CANCER RESEARCH UK MANCHESTER INSTITUTE
63	SRR31135557	166.309	T5_Lane_2_R	Illumina NovaSeq 6000	Blood	UNIVERSITY HOSPITAL LEIPZIG
64	SRR26793820	161.3	GSM7892430	Illumina NovaSeq 6000	Bone Marrow	HEMATOLOGY BRANCH, NHLBI, NATIONAL INSTITUTES OF HEALTH
65	SRR28824735	160.37	T61	Illumina NovaSeq 6000	Bone Marrow	UNIVERSITY OF CALIFORNIA, SAN FRANCISCO
66	SRR28743902	160.109	GSM8217322	Illumina NovaSeq 6000	Blood	OBSTETRICS AND GYNECOLOGY HOSPITAL OF FUDAN UNIVERSITY
67	SRR25778800	160.074	GSM7744210	Illumina NovaSeq 6000	Bone Marrow	CANCER RESEARCH UK MANCHESTER INSTITUTE
68	SRR27995465	160.04	GSM8083959	HiSeq X Ten	Other	ADVENTHEALTH
69	ERR12422138	159.447	SAMEA115098069	Illumina HiSeq 2000	Other	Polyomics University of Glasgow
70	SRR25778806	152.954	GSM7744207	Illumina NovaSeq 6000	Bone Marrow	CANCER RESEARCH UK MANCHESTER INSTITUTE
71	SRR19913240	151.216	HLHR2	Illumina NovaSeq 6000	Bone Marrow	GUANGXI UNIVERSITY
72	SRR26793743	149.46	GSM7892397	Illumina NovaSeq 6000	Bone Marrow	HEMATOLOGY BRANCH, NHLBI, NATIONAL INSTITUTES OF HEALTH
73	SRR29763205	149.198	GSM8388924	Illumina NovaSeq 6000	Bone Marrow	PEKING UNIVERSITY
74	ERR12422128	147.85	SAMEA115098072	Illumina HiSeq 2000	Other	Polyomics University of Glasgow
75	SRR33083904	147.268	GSM8903910	Illumina HiSeq 4000	Blood	NORTHWESTERN UNIVERSITY
76	SRR26793780	145.646	GSM7892387	Illumina NovaSeq 6000	Bone Marrow	HEMATOLOGY BRANCH, NHLBI, NATIONAL INSTITUTES OF HEALTH
77	SRR26793747	138.532	GSM7892397	Illumina NovaSeq 6000	Bone Marrow	HEMATOLOGY BRANCH, NHLBI, NATIONAL INSTITUTES OF HEALTH
78	SRR26793749	138.501	GSM7892397	Illumina NovaSeq 6000	Bone Marrow	HEMATOLOGY BRANCH, NHLBI, NATIONAL INSTITUTES OF HEALTH
79	SRR26793746	133.958	GSM7892397	Illumina NovaSeq 6000	Bone Marrow	HEMATOLOGY BRANCH, NHLBI, NATIONAL INSTITUTES OF HEALTH
80	SRR26386682	133.923	P7-DrugResistant	Illumina HiSeq 2000	Bone Marrow	TSINGHUA UNIVERSITY
81	SRR28842634	124.806	M66	Illumina NovaSeq 6000	Bone Marrow	UNIVERSITY OF CALIFORNIA, SAN FRANCISCO
82	SRR31135561	123.373	T5_Lane_1_R	Illumina NovaSeq 6000	Blood	UNIVERSITY HOSPITAL LEIPZIG
83	SRR27916398	122.751	GSM8069372	Illumina NovaSeq 6000	Other	DR. MIRIAM MERAD, DEPARTMENT OF ONCOLOGICAL SCIENCES, MOUNT SINAI ICAHN SCHOOL OF MEDICINE
84	SRR26793778	120.986	GSM7892387	Illumina NovaSeq 6000	Bone Marrow	HEMATOLOGY BRANCH, NHLBI, NATIONAL INSTITUTES OF HEALTH
85	SRR24847916	120.197	GSM7459094	Illumina NovaSeq 6000	Blood	DEPARTMENT FOR HEMATOLOGY, CELL THERAPY AND HEMOSTASEOLOGY, UNIVERSITY HOSPITAL LEIPZIG
86	SRR27916399	118.65	GSM8069372	Illumina NovaSeq 6000	Other	DR. MIRIAM MERAD, DEPARTMENT OF ONCOLOGICAL SCIENCES, MOUNT SINAI ICAHN SCHOOL OF MEDICINE
87	SRR13290844	117.019	Pt16 reTx BM POD126 (Donor T)	Illumina NovaSeq 6000	Bone Marrow	COLUMBIA UNIVERSITY
88	SRR28842633	110.732	M69	Illumina NovaSeq 6000	Bone Marrow	UNIVERSITY OF CALIFORNIA, SAN FRANCISCO
89	SRR25778805	110	GSM7744207	Illumina NovaSeq 6000	Bone Marrow	CANCER RESEARCH UK MANCHESTER INSTITUTE
90	SRR24503361	105.525	P004_2	Illumina NovaSeq 6000	Other	ST. JUDE CHILDREN'S RESEARCH HOSPITAL
91	SRR11231119	100.253	Pt13_1b	Illumina HiSeq 2500	Blood	WEILL CORNELL MEDICINE
