## Supplemental Table 5 for "Host control and regulation of human anellovirus persistence"

### Sheet: a | Viral proteins
target_id	n_donors_observed	infer_genus	aa_length	orf1_genus	orf1_seq	orf2_seq
MZ286102.1	5725	Alphatorquevirus	789	Alphatorquevirus	MAWWGWRRRRWFWPRRRRWRTRRRRRIPTRRPRRPLRRHRRRRVRRRRWRGRRRYTRRGRLRLRRRRRWRRKRIVLTQWNPQTVRKCIIRGMMPMLWAGAGTAGHNYAVRSDDYTMSGFGGSFGTETFSLKVLYDQYERGFNRWSFSNEDLDLALYFGCTFTFYRHRTTDYIVSWTKNPPMKTNQYTAPLTHPGMLMRSKYKVLIPSWQTKPKGRKTVKVKIGPPHLFQHKWYTQQDLCSVSLVQFNLTAADFQHPFGSPLTDTPCITFQVLGDLYNKVLNIDLPKLTTATGDIEANTGNSTNNEDFKKLYQTLFYSDNSGHYWQTFITNSMVKWHVPKDKSPNDTDYTNNNHTLMKTQSYLSESTNAPDTKYKDWQKKFFDSRDSLFLFATYHPKNIA…	MSLWRPPAHNVPGQEQQWFRSCLHAHGAFCGCGNFILHLSGLAARLNFQSGPPPPGGSGPERPPLRRLLPLPAVPGEGRENRPWPGGDGAGEGGSGREGGDGGPAVADEYRPEDLEDLFAAIEGDE
MZ286188.1	41	Alphatorquevirus	739	Alphatorquevirus	MAYGWWGRRRRWRRWRTRRRPWRTRRRRRRRAPRRFRPRRRVRRRRGRWRRRYRKWRRRRGRRTHRKKIIIKQWQPNFIRRCYIIGYLPLIFCGENTTAQNFATHSDDMIARGPWGGGMTTTKFTLRILYDEFTRFMNFWTVSNEDLDLCRYVGCKLIFFKHPTVDFIVRINTQPPFLDTNLTAAQIHPGIMMLSKKHILIPSLKTRPSRKHRVVVRVGPPRLFQDKWYPQSDLCDTVLLSVFATACDLQHPFGSPLTDNPCVSFQILGAPYKNNLSISSTNDNSNKTHYENNLFSKVEYYNTFQTIAQLKDTGLATNHSQSTNMWNAAQNATALSETGSNAPESKDTWYKGNTYNTHITKLAEKTRSRFKAATQAALPNYPTIMSTDLYEYHSGIYSS…	MWQPPAHNVPGIERNWYESCFRSHAAVCGCGDFVGHLNHLAATLGRPPRTRHPGGPGTPQIRNLPALPAPQGEPSDRAPWPTDGGAGGAAGEDGGRGADRGEQGDVEDDALLAAFDLVEE
MZ286258.1	682	Betatorquevirus	675	Betatorquevirus	MPPYRKRFYRNNFYQRRRRRFRYRRPRNTFRRRWRLKRTNRRHRKVKKRKYFKKKIKIAIQQFQPSRIRKCKIIGTRCLFQGSPLRTSNNYTDYANSVTPKNVPGGGGWSLQTFTLENLFDDFQRLKNIWTESNAGLPLVRYLGCTFKFYQSLETDYLVHYDRCWPMVDTPYTHADCSPTGMFLKKRKITIPSRQTQINKKPYKKVHIKPPTQMQTKWYFQHDLCKTPLLMLTATSVSLTNPYCYPKAKSNNITLYMLNSFIFQKPNFQNFPQTTGYSPKRAEDTHQQHFGDLYLWATHSTNPSEALEVTNTKNLSGQLYFLGNTKTFNEGTPLTKETNNTLNNWGNPFYHTHADKDSTTIYISYMSSTDYKELLNNATTSKTYHLTRTEAIYFEYRYN…	MSIYKPTSNTPRSLENTWMNTIFTFHDSFCNCQQTILHLLQVINKNSNCIKPLQDISNIKCLLTGKDSTETTSTKEEDDVFDTGDLETLFAEDGDLKEPTEDTER
OZ258728.1	10	Betatorquevirus	556	Betatorquevirus	MPWFYNRPYYRRRRYWRRRPRRFIRRKLWRRRRRRRYYGVRPKRKLSYLHLKEWQPPYIKKLKIEGTMPLYLTTSERTDHNLRLYEDENVPHLLPGGGGWSITTFSLNAFYQAFLKSRCWWTQSNNQYPLIRYTGARITLFRSDSSDYIVRTHRCFPMIPKLETYNATQPNLLLLAKHHTVIRCKKYNYSKKPYKVLKFKPPSQLTNKWFFQKDLADTPLLFMMASATSLDRFYLASNSQSTTTGFSGLNPEVFQYHHFTQQTTSGYTPRNGLYLWTCQQGTQSPSLNTLQIQNCIFLGNTQKYQVGTTINDVQQNDWATKKQKYQEIPDYWGNLFIPWYLTGTAPLFTTSDSLHATLNKTTTGTETLQTLGFRQFQVPLIINYRYNSFRDTSINNKIY…	MSNFKPAKLSRKNLLLDWINSIVQIHNLICECERPLQHTVEEIYHQEPKLDAKIPTPCPGSTTDHTTADVDIGDVDLAALFDENFGEDAAAAATTG
OP549859.1	275	Unclassified	676	Gammatorquevirus	MPFWWKRRRRPWYGTFRRRWRRRQYKTRRRRRRYPRRRTRKTYGRRRRRRKHKVRRKIQKLTLKVWQPDSVRKCKIKLLGTLVNGAQGRQMYCYTNEIGNYLPPKSPGGGGFGYEIITLEYLYEQYLQRNCIWTRSNQYSDLCRYTGGKITLYRHPTIDFVFSYNIQPPFTIEKDTYLNLQPQLQLLSRRHRVILSKATNPKGRIKHTIHFKPPKEMSTKWFFQNDFSHTPLIQLNASAADFQYVTMGCCNVSQMSTFYALNSAHFFKESTWGQFTNKPYMPYSTLSLPLTFVYTEKGGREGKYVITETTFGTGTGSYTKSVSRLMGWFNNRVLLAKAVYQGDYSTTKPEESKKLATLPIVTARYNPIEDTGQGNEVWLTSIFHGAYDKPTVTPDYLIQ…	MSHLCPADFYHKTTFNLDTQNQIWMSQLADGHDNFCDCKTPFSHLLASIFPPGHKDRDLTINQILLRDYQEQCHSGGKEGEGHGMAPSGDAGDADNIKQEEGEEDIPGEELEKLMAAVEEEENTR
MZ286197.1	12	Unclassified	664	Gammatorquevirus	MPFWWKRRKRPWFGRWRYRRNKFRSFRKRRPRRRYARRRTRRTTRRRRKRKVRRKRKKIPIQQWQPESIKKCKIIGFSDLIIGAEGRQFLCWTDEREQYIQPKAPGGGGFGYETITLDYLYSQHRAHNCVWTASNQYKDLCRYTGGCIWLYRHPTTDFVFSYSVQPPFEITKLTYPQLQPQNMLLEPTHKIILSLKNKPHGKHRVKIKFKPPKTMSNTWYFQKQFSDFPLVLFRATAASFSFPRISPLSQSQMITIYYLDTNMWTSCNWAATQNSWWKPAGTATTWEFITKTSAGDVITKVNQTTNWPNSKDGYYQSINKNTGWFQKKILNAYKMKRDNQEVANRPIYTARYNPNEDDGYGNVIYAVSLLQSSWAEPTTQQDYVIRGLPLWMGFYGFYS…	MQNLSAKDFYKPSPYNCDTKNQIWMSQLADAHDNFCNCQSPFAHLLASIFPPGHKDRDLTINQILERDFSEQCHSGGKEERGHGSADGDTGETSFARLENEGHEEDMPGDELEELLVAAENAR

### Sheet: b | Differential expression
anello_orf	stimulation	celltype	gene	p_val	avg_log2FC	pct.1	pct.2	p_val_adj
MZ286188_1_ORF2	both	U937	SOD2	1.00409e-23	-2.25504	0.816	0.996	1.82062e-19
MZ286188_1_ORF2	both	U937	CXCL11	3.32671e-23	-2.69534	0.49	0.985	6.03199e-19
MZ286102_1_ORF2	both	U937	SOD2	5.00273e-21	-0.559326	1	0.996	9.07095e-17
MZ286197_1_ORF2	unstim	U937	ELANE	6.72119e-21	-1.07087	0.699	0.861	1.21869e-16
MZ286188_1_ORF2	both	U937	CXCL10	3.82196e-19	-1.59299	0.898	0.998	6.92998e-15
MZ286197_1_ORF2	IFNg	U937	ELANE	5.02336e-19	-1.19954	0.626	0.837	9.10836e-15
MZ286197_1_ORF2	both	U937	ACTB	1.46524e-17	0.367957	1	0.998	2.65677e-13
MZ286197_1_ORF2	both	U937	TMSB4X	1.61353e-16	0.388193	1	1	2.92565e-12
MZ286197_1_ORF2	both	U937	ELANE	3.21431e-16	-1.1338	0.601	0.777	5.82819e-12
MZ286197_1_ORF2	unstim	U937	CTSG	5.3524e-15	-0.799341	0.948	0.968	9.70497e-11
MZ286188_1_ORF2	both	U937	NFKBIA	7.81796e-15	-2.74732	0.306	0.798	1.41755e-10
MZ286188_1_ORF2	both	U937	FTH1	1.10424e-14	-1.64006	0.714	0.96	2.0022e-10
MZ286197_1_ORF2	IFNg	U937	CTSG	1.56506e-14	-0.881845	0.94	0.96	2.83776e-10
MZ286188_1_ORF2	both	U937	IL32	9.05481e-14	-0.89101	0.98	0.998	1.64182e-09
MZ286197_1_ORF2	IFNg	U937	ACTB	1.55828e-13	0.327407	1	1	2.82547e-09
MZ286197_1_ORF2	both	U937	TPM4	1.70692e-13	0.825397	0.838	0.608	3.09498e-09
OP549859_1_ORF2	both	U937	ACTB	2.54682e-13	0.259269	1	0.998	4.61789e-09
MZ286197_1_ORF2	unstim	U937	ACTB	6.50692e-13	0.284486	1	0.998	1.17983e-08
MZ286197_1_ORF2	IFNg	U937	CCL2	7.57551e-13	1.30827	0.766	0.58	1.37359e-08
MZ286197_1_ORF2	both	U937	CTSG	1.06629e-12	-0.77377	0.921	0.964	1.93339e-08
MZ286197_1_ORF2	IFNg	U937	CORO1A	1.96003e-12	0.404995	0.987	0.977	3.55392e-08
MZ286197_1_ORF2	unstim	U937	CCL2	2.11534e-12	1.65968	0.534	0.297	3.83553e-08
MZ286197_1_ORF2	both	U937	CORO1A	4.65551e-12	0.375268	0.988	0.956	8.44137e-08
MZ286197_1_ORF2	both	U937	CTSD	5.00911e-12	0.557789	0.98	0.952	9.08251e-08
MZ286188_1_ORF2	both	U937	TNFAIP2	1.43731e-11	-1.36401	0.735	0.935	2.60613e-07
OP549859_1_ORF2	both	U937	TMSB4X	3.78058e-11	0.26942	1	1	6.85495e-07
MZ286197_1_ORF2	IFNg	U937	FCER1G	3.81823e-11	0.72353	0.894	0.751	6.92321e-07
OP549859_1_ORF2	both	U937	FCER1G	4.37988e-11	0.452298	0.972	0.952	7.9416e-07
MZ286188_1_ORF2	TNFa	HL60	NFKBIA	5.83662e-11	-2.2611	0.323	0.944	1.0583e-06
OP549859_1_ORF2	IFNg	U937	CCL2	5.94104e-11	1.16647	0.752	0.58	1.07723e-06
MZ286188_1_ORF2	both	U937	NOG	5.9816e-11	4.05571	0.102	0.002	1.08458e-06
MZ286197_1_ORF2	both	U937	CAPG	1.92293e-10	0.36436	0.988	0.985	3.48666e-06
OP549859_1_ORF2	unstim	U937	ELANE	2.76862e-10	-0.745516	0.762	0.861	5.02007e-06
MZ286102_1_ORF2	both	U937	TNFAIP2	3.29767e-10	-0.441002	0.903	0.935	5.97934e-06
MZ286102_1_ORF2	TNFa	U937	SOD2	3.63692e-10	-1.06549	0.839	0.91	6.59447e-06
MZ286188_1_ORF2	both	HL60	CCL4	3.85125e-10	-4.03058	0.135	0.7	6.98308e-06
MZ286197_1_ORF2	IFNg	U937	TMSB4X	4.15723e-10	0.308448	1	1	7.53789e-06
MZ286188_1_ORF2	both	U937	PIK3AP1	5.91584e-10	-1.1695	0.735	0.937	1.07266e-05
OP549859_1_ORF2	both	U937	CTSG	6.4644e-10	-0.477923	0.931	0.964	1.17213e-05
MZ286188_1_ORF2	TNFa	U937	SOD2	7.31173e-10	-3.02982	0.5	0.91	1.32576e-05
OP549859_1_ORF2	both	U937	ACTG1	7.66949e-10	0.308001	1	0.985	1.39063e-05
MZ286197_1_ORF2	both	U937	BCL2A1	9.10579e-10	0.613067	0.854	0.712	1.65106e-05
MZ286188_1_ORF2	both	U937	CD44	9.96052e-10	-1.26902	0.694	0.894	1.80604e-05
MZ286197_1_ORF2	IFNg	U937	TPM4	1.1989e-09	0.645088	0.864	0.726	2.17385e-05
MZ286197_1_ORF2	unstim	U937	FCER1G	1.28012e-09	0.614592	0.851	0.65	2.32112e-05
MZ286188_1_ORF2	both	HL60	TNFAIP2	1.36186e-09	-1.30305	0.838	0.985	2.46932e-05
MZ286188_1_ORF1	unstim	U937	DUSP10	1.41816e-09	2.13418	0.182	0.037	2.57141e-05
MZ286102_1_ORF2	both	U937	TNFAIP6	1.51674e-09	-0.869222	0.517	0.66	2.75016e-05
MZ286197_1_ORF2	unstim	U937	ARHGAP9	1.51677e-09	1.38305	0.301	0.111	2.75021e-05
OP549859_1_ORF2	unstim	U937	CTSG	1.5222e-09	-0.554965	0.947	0.968	2.76006e-05
MZ286188_1_ORF2	both	U937	MT-ATP6	1.52855e-09	-0.592193	0.98	0.996	2.77156e-05
MZ286197_1_ORF2	unstim	U937	SUCNR1	1.98647e-09	0.910249	0.723	0.527	3.60187e-05
MZ286188_1_ORF2	TNFa	U937	RGCC	2.34932e-09	3.08015	0.417	0.052	4.25979e-05
OP549859_1_ORF2	IFNg	U937	ACTB	3.26175e-09	0.290649	1	1	5.91421e-05
MZ286188_1_ORF2	both	U937	TNFAIP6	4.08886e-09	-2.11706	0.204	0.66	7.41391e-05
MZ286188_1_ORF2	both	U937	PLEK	4.15233e-09	-0.710548	0.98	0.998	7.529e-05
MZ286197_1_ORF2	IFNg	Jurkat	CYP51A1	4.76576e-09	3.04404	0.281	0.028	8.64128e-05
MZ286188_1_ORF2	TNFa	HL60	TNFAIP2	5.10607e-09	-2.02303	0.452	0.909	9.25832e-05
MZ286197_1_ORF2	unstim	U937	TMSB4X	7.42974e-09	0.302151	1	1	0.000134716
MZ286197_1_ORF2	unstim	U937	RNF24	8.04919e-09	0.596833	0.831	0.684	0.000145948
MZ286102_1_ORF2	TNFa	HL60	MPO	1.06475e-08	0.685859	0.904	0.755	0.00019306
MZ286188_1_ORF2	both	HL60	NFKBIA	1.09777e-08	-1.31027	0.405	0.915	0.000199048
MZ286197_1_ORF2	IFNg	U937	C12orf75	1.11879e-08	1.05077	0.536	0.332	0.000202859
OP549859_1_ORF2	IFNg	Jurkat	ACTG1	1.13108e-08	0.568636	0.984	0.956	0.000205088
MZ286197_1_ORF2	unstim	U937	CORO1A	1.24247e-08	0.328951	1	0.984	0.000225284
MZ286188_1_ORF2	both	U937	CRACD	1.56631e-08	6.08827	0.061	0	0.000284004
OP549859_1_ORF2	unstim	U937	ACTB	1.74167e-08	0.250302	1	0.998	0.000315799
MZ286188_1_ORF2	TNFa	HL60	CCL4	1.76131e-08	-2.49816	0.097	0.727	0.000319361
MZ286197_1_ORF2	TNFa	U937	ELANE	2.10517e-08	-1.20344	0.593	0.787	0.00038171
MZ286102_1_ORF2	both	U937	NFKBIA	2.41709e-08	-0.558643	0.71	0.798	0.000438267
MZ286197_1_ORF2	unstim	U937	PRTN3	2.44963e-08	-0.911072	0.594	0.726	0.000444168
MZ286102_1_ORF2	both	U937	CXCL11	2.49291e-08	-0.33844	0.967	0.985	0.000452015
MZ286188_1_ORF2	both	U937	CLIC4	2.91518e-08	-1.58423	0.49	0.752	0.000528581
OP549859_1_ORF2	unstim	U937	FCER1G	3.16871e-08	0.502584	0.805	0.65	0.000574551
MZ286197_1_ORF2	TNFa	U937	PLAUR	3.21788e-08	1.10809	0.807	0.626	0.000583466
MZ286188_1_ORF2	both	U937	SQSTM1	3.22531e-08	-0.717501	0.939	0.977	0.000584813
MZ286188_1_ORF2	both	U937	ICAM1	3.72713e-08	-1.44517	0.551	0.785	0.000675804
MZ286102_1_ORF2	TNFa	U937	NFKBIA	3.93176e-08	-0.933327	0.583	0.744	0.000712907
MZ286197_1_ORF2	unstim	U937	LAT	4.2752e-08	0.876878	0.458	0.246	0.000775179
MZ286102_1_ORF2	both	U937	IFNGR2	5.52599e-08	-0.475242	0.753	0.831	0.00100197
MZ286197_1_ORF2	unstim	U937	TPM4	5.8138e-08	0.505973	0.847	0.661	0.00105416
MZ286188_1_ORF2	both	U937	GFI1	5.90219e-08	1.51771	0.531	0.192	0.00107018
MZ286197_1_ORF2	IFNg	U937	LCP1	6.17164e-08	0.241331	1	0.995	0.00111904
MZ286197_1_ORF2	unstim	U937	SKAP2	6.44965e-08	0.866454	0.402	0.209	0.00116945
MZ286197_1_ORF2	both	U937	C12orf75	7.05359e-08	0.919053	0.455	0.276	0.00127896
MZ286197_1_ORF2	both	U937	SLC7A11	7.41052e-08	0.846527	0.526	0.321	0.00134367
MZ286102_1_ORF2	both	U937	FTH1	7.80424e-08	-0.442792	0.944	0.96	0.00141507
MZ286188_1_ORF2	TNFa	U937	CCL2	1.04684e-07	-3.42908	0.375	0.806	0.00189813
MZ286188_1_ORF2	TNFa	HL60	TNIP1	1.05857e-07	-2.07615	0.387	0.818	0.0019194
MZ286197_1_ORF2	both	U937	FCER1G	1.06353e-07	0.420209	0.972	0.952	0.00192839
MZ286188_1_ORF2	TNFa	U937	FTH1	1.06759e-07	-1.9179	0.708	0.957	0.00193575
MZ286102_1_ORF1	TNFa	Jurkat	H1-0	1.0994e-07	2.18414	0.531	0.134	0.00199344
MZ286188_1_ORF2	both	U937	MT-CO2	1.18094e-07	-0.471808	1	1	0.00214127
MZ286197_1_ORF2	IFNg	Jurkat	TP53INP2	1.2099e-07	3.93458	0.188	0.012	0.00219379
MZ286197_1_ORF2	TNFa	U937	CTSG	1.29383e-07	-0.87039	0.956	0.953	0.00234598
OP549859_1_ORF2	both	U937	CAPG	1.30812e-07	0.262174	0.981	0.985	0.00237189
MZ286188_1_ORF2	both	U937	NFKB2	1.47207e-07	-1.36985	0.469	0.764	0.00266917
OP549859_1_ORF2	IFNg	U937	CTSG	1.52765e-07	-0.294438	0.928	0.96	0.00276994
MZ286188_1_ORF2	both	U937	RNF24	1.5874e-07	1.30305	0.816	0.589	0.00287827
MZ286197_1_ORF2	IFNg	U937	BCL2A1	1.78647e-07	0.886967	0.604	0.397	0.00323922
MZ286197_1_ORF2	IFNg	U937	GPR84	1.89544e-07	1.51692	0.264	0.106	0.00343682
MZ286197_1_ORF2	IFNg	Jurkat	BPHL	1.97067e-07	1.83967	0.375	0.068	0.00357321
MZ286102_1_ORF2	both	U937	MAT2A	2.04615e-07	0.430106	0.745	0.612	0.00371008
OP549859_1_ORF2	unstim	U937	TMSB4X	2.63114e-07	0.274534	1	1	0.00477078
MZ286197_1_ORF2	TNFa	Jurkat	TCF7	2.79946e-07	-1.86531	0.4	0.823	0.00507599
MZ286197_1_ORF2	both	U937	ARHGDIB	2.92252e-07	0.262755	0.996	0.983	0.00529912
MZ286102_1_ORF2	both	U937	CD44	2.97923e-07	-0.384715	0.878	0.894	0.00540195
OP549859_1_ORF2	unstim	U937	PRTN3	3.19478e-07	-0.791392	0.594	0.726	0.00579278
OP549859_1_ORF2	both	U937	CTSD	3.69659e-07	0.38595	0.981	0.952	0.00670265
MZ286197_1_ORF2	both	U937	MT-ND6	3.8698e-07	-0.439881	0.901	0.917	0.00701673
MZ286197_1_ORF2	IFNg	U937	METTL9	4.19388e-07	0.508888	0.949	0.844	0.00760434
MZ286188_1_ORF2	both	U937	CXCL9	4.41775e-07	-2.14556	0.306	0.664	0.00801026
MZ286197_1_ORF1	unstim	Jurkat	BCORL1	4.65079e-07	5.45194	0.171	0.006	0.00843281
MZ286197_1_ORF2	both	U937	METTL9	4.77151e-07	0.450958	0.929	0.873	0.0086517
MZ286197_1_ORF2	unstim	Jurkat	FAM149B1	5.27336e-07	6.42606	0.143	0	0.00956166
MZ286197_1_ORF2	unstim	Jurkat	PPFIBP2	5.27336e-07	5.77931	0.143	0	0.00956166
MZ286197_1_ORF2	unstim	Jurkat	MT1G	5.27336e-07	5.51622	0.143	0	0.00956166
MZ286188_1_ORF2	both	U937	TNFAIP3	5.51799e-07	-1.9887	0.184	0.578	0.0100052
MZ286102_1_ORF2	both	U937	HSPA8	5.71276e-07	0.238468	0.942	0.864	0.0103584
MZ286197_1_ORF2	TNFa	U937	FES	5.85423e-07	1.49652	0.348	0.118	0.0106149
MZ286197_1_ORF2	IFNg	U937	SUCNR1	5.90997e-07	0.709126	0.689	0.46	0.010716
MZ286188_1_ORF2	both	HL60	CCL2	5.9388e-07	-2.69458	0.351	0.73	0.0107682
OP549859_1_ORF2	TNFa	U937	CTSG	6.60407e-07	-0.687537	0.936	0.953	0.0119745
MZ286188_1_ORF2	TNFa	HL60	TNFAIP6	6.71401e-07	-3.3381	0.097	0.615	0.0121738
MZ286188_1_ORF2	TNFa	U937	TNFAIP6	6.86486e-07	-4.90631	0.042	0.621	0.0124474
MZ286197_1_ORF2	unstim	Jurkat	C2CD3	8.08844e-07	2.06704	0.571	0.131	0.014666
MZ286197_1_ORF2	both	U937	CEBPB	8.16672e-07	0.641946	0.715	0.551	0.0148079
MZ286188_1_ORF2	both	U937	SUCNR1	8.32964e-07	1.24677	0.673	0.355	0.0151033
MZ286197_1_ORF2	IFNg	U937	PRTN3	8.3832e-07	-1.00682	0.596	0.696	0.0152004
MZ286102_1_ORF2	TNFa	HL60	ELANE	8.49293e-07	0.847898	0.813	0.622	0.0153994
MZ286197_1_ORF2	IFNg	U937	MEF2D	8.53343e-07	1.02373	0.472	0.291	0.0154728
MZ286188_1_ORF2	both	U937	LTV1	9.04896e-07	0.961884	0.796	0.495	0.0164076
OP549859_1_ORF2	both	U937	CDA	9.1199e-07	0.63401	0.604	0.428	0.0165362
MZ286188_1_ORF2	TNFa	U937	MYB	1.01747e-06	1.01926	0.958	0.73	0.0184488
MZ286197_1_ORF2	both	U937	IRF8	1.03701e-06	-0.625699	0.478	0.658	0.0188031
MZ286102_1_ORF1	TNFa	Jurkat	GFM1	1.07314e-06	1.87293	0.562	0.171	0.0194582
MZ286188_1_ORF2	TNFa	U937	DOP1A	1.07764e-06	2.92292	0.208	0.014	0.0195398
MZ286102_1_ORF1	both	HL60	EPX	1.10435e-06	6.45132	0.16	0.01	0.020024
MZ286197_1_ORF2	both	Jurkat	CNFN	1.13728e-06	6.61794	0.154	0	0.0206212
MZ286188_1_ORF2	both	HL60	IL32	1.1891e-06	-2.13389	0.297	0.71	0.0215608
MZ286197_1_ORF2	unstim	U937	GPR84	1.20602e-06	1.3751	0.209	0.081	0.0218675
MZ286188_1_ORF2	TNFa	HL60	SEPTIN5	1.2247e-06	7.37328	0.161	0	0.0222062
MZ286102_1_ORF2	TNFa	HL60	SRGN	1.22801e-06	0.488669	1	0.986	0.0222662
MZ286197_1_ORF1	unstim	HL60	YBX3	1.23575e-06	-1.27489	0.281	0.545	0.0224067
MZ286197_1_ORF2	IFNg	Jurkat	UGGT2	1.2399e-06	4.45517	0.125	0.004	0.0224819
MZ286258_1_ORF1	TNFa	U937	FCER1G	1.24116e-06	0.721156	0.942	0.872	0.0225047
MZ286188_1_ORF2	both	U937	IQSEC1	1.27676e-06	1.64157	0.429	0.155	0.0231502
MZ286197_1_ORF2	IFNg	Jurkat	SPTB	1.28337e-06	5.99017	0.094	0	0.0232701
MZ286102_1_ORF2	IFNg	HL60	TRIM41	1.29351e-06	-1.36327	0.077	0.238	0.0234539
OP549859_1_ORF2	both	U937	CCL2	1.31286e-06	0.400115	0.966	0.95	0.0238047
MZ286197_1_ORF2	unstim	U937	RCBTB2	1.31441e-06	0.856957	0.373	0.197	0.0238329
MZ286188_1_ORF2	both	U937	MT-CO3	1.4123e-06	-0.507093	0.98	0.994	0.0256079
MZ286102_1_ORF2	TNFa	HL60	CCL20	1.43947e-06	-1.70554	0.187	0.392	0.0261005
MZ286197_1_ORF2	TNFa	U937	TMSB4X	1.49219e-06	0.289583	1	1	0.0270564
MZ286102_1_ORF2	TNFa	U937	ICAM1	1.49338e-06	-0.892229	0.463	0.626	0.027078
MZ286188_1_ORF2	both	U937	ZNF593	1.53907e-06	1.07934	0.694	0.405	0.0279064
MZ286197_1_ORF2	IFNg	U937	GGT5	1.56578e-06	1.81236	0.145	0.038	0.0283907
MZ286102_1_ORF1	unstim	Jurkat	PANX1	1.64016e-06	2.12238	0.425	0.109	0.0297395
MZ286188_1_ORF2	TNFa	HL60	FIG4	1.71666e-06	2.42484	0.419	0.084	0.0311264
MZ286188_1_ORF2	both	U937	IPCEF1	1.71969e-06	1.96937	0.347	0.113	0.0311814
MZ286258_1_ORF1	unstim	U937	CD82	1.73513e-06	0.703651	0.707	0.497	0.0314613
MZ286102_1_ORF2	both	U937	UNC93B1	1.79606e-06	0.547809	0.558	0.422	0.0325662
MZ286188_1_ORF2	both	U937	FCGR1BP	1.81774e-06	1.57533	0.51	0.23	0.0329593
OP549859_1_ORF2	IFNg	U937	ELANE	1.84515e-06	-0.602248	0.724	0.837	0.0334562
MZ286188_1_ORF2	both	U937	PHACTR3	1.85021e-06	1.93575	0.367	0.125	0.0335479
OP549859_1_ORF2	both	U937	CORO1A	2.21068e-06	0.264955	0.969	0.956	0.0400841
MZ286197_1_ORF2	unstim	U937	LGALS3	2.23621e-06	0.803498	0.406	0.223	0.0405469
MZ286188_1_ORF2	both	HL60	MARCKS	2.25909e-06	-1.38178	0.514	0.83	0.0409618
OP549859_1_ORF2	unstim	U937	PLAUR	2.28859e-06	0.671916	0.568	0.383	0.0414967
MZ286102_1_ORF1	unstim	U937	FCER1G	2.3196e-06	0.575131	0.806	0.65	0.042059
MZ286197_1_ORF2	both	Jurkat	PPDPF	2.37437e-06	1.82856	0.923	0.331	0.0430521
MZ286258_1_ORF1	unstim	U937	FAM20C	2.43294e-06	1.30237	0.344	0.179	0.044114
MZ286188_1_ORF2	TNFa	U937	CXCL10	2.46861e-06	-2.87925	0.167	0.701	0.0447609
MZ286197_1_ORF2	unstim	U937	PLAUR	2.50419e-06	0.596321	0.578	0.383	0.045406
OP549859_1_ORF2	TNFa	U937	ZYX	2.53165e-06	0.54358	0.85	0.597	0.0459038
OP549859_1_ORF2	IFNg	U937	ACTG1	2.62849e-06	0.260636	0.996	0.985	0.0476598
MZ286197_1_ORF2	TNFa	U937	ACTB	2.66695e-06	0.274477	1	0.995	0.0483571
